# Switching of RNA splicing regulators in immature neuroblasts: a key step in adult neurogenesis

**DOI:** 10.1101/2023.03.12.532290

**Authors:** Corentin Bernou, Marc-André Mouthon, Mathieu Daynac, Thierry Kortulewski, Benjamin Demaille, Vilma Barroca, Sébastien Couillard-Despres, Nathalie Dechamps, Véronique Ménard, Léa Bellenger, Christophe Antoniewski, Alexandra Chicheportiche, François D. Boussin

**Affiliations:** Université Paris Cité, Inserm, CEA, Stabilité Génétique Cellules Souches et Radiations, LRP/iRCM, F-92265, Fontenay-aux-Roses, France; Université Paris-Saclay, Inserm, CEA, Stabilité Génétique Cellules Souches et Radiations, LRP/iRCM, F-92265, Fontenay-aux-Roses, France; Inserm, ARTbio Bioinformatics Analysis Facility, Sorbonne Université, CNRS, Institut de Biologie Paris Seine, Paris, France; ARTbio Bioinformatics Analysis Facility, Sorbonne Université, CNRS, Institut de Biologie Paris Seine, Paris, France; Spinal Cord Injury and Tissue Regeneration Center Salzburg (SCI-TReCS), Paracelsus Medical University, 5020 Salzburg, Austria; Institute of Experimental Neuroregeneration, Paracelsus Medical University, 5020 Salzburg, Austria; Austrian Cluster for Tissue Regeneration, 1200 Vienna, Austria

**Keywords:** Subventricular zone, adult neurogenesis, transcriptomic analyses, immature neuroblasts

## Abstract

The lateral wall of the subventricular zone harbors neural stem cells (NSC, B cells) which generate proliferating transient-amplifying progenitors (TAP, C cells) that ultimately give rise to neuroblasts (NB, A cells). Molecular profiling at the single cell level struggles to distinguish these different cell types. Here, we combined transcriptome analyses of FACS-sorted cells and single-cell RNAseq to demonstrate the existence of an abundant, clonogenic and multipotent population of immature neuroblasts (iNB cells) at the transition between TAP and migrating NB (mNB). iNB are reversibly engaged in neuronal differentiation. Indeed, they keep molecular features of both undifferentiated progenitors, plasticity and unexpected regenerative properties. Strikingly, they undergo important progressive molecular switches, including changes in the expression of splicing regulators leading to their differentiation in mNB subdividing them into 2 subtypes, iNB1 and iNB2. Due to their plastic properties, iNB could represent a new target for regenerative therapy of brain damage.
