## Supplementary material for "Switching of RNA splicing regulators in immature neuroblasts: a key step in adult neurogenesis": supp_data4

### Sheet: qNSCvsaNSC_DEG
Differentially expressed RSR genes in the s-sNSC vs s-aNSC transition
#%result_name=Analysis_1
#%array_type=MTA-1_0
#%annotation=MTA-1_0.r3.na36.mm10.a1.transcript.csv
#%comparison=qNSC vs aNSC
ID	LB Avg (log2)	DP Avg (log2)	Fold Change	P-val	FDR P-val	Gene Symbol	Description	Group	DP1_(MTA-1_0).sst-rma-combined-dabg.chp Signal	DP2_(MTA-1_0).sst-rma-combined-dabg.chp Signal	DP5_(MTA-1_0).sst-rma-combined-dabg.chp Signal	DP6_(MTA-1_0).sst-rma-combined-dabg.chp Signal	DP7_(MTA-1_0).sst-rma-combined-dabg.chp Signal	LB1_(MTA-1_0).sst-rma-combined-dabg.chp Signal	LB2_(MTA-1_0).sst-rma-combined-dabg.chp Signal	LB3_(MTA-1_0).sst-rma-combined-dabg.chp Signal
TC1000000820.mm.1	8.95	13.2	-19.02	1.29e-14	8.85e-12	Ptbp1	polypyrimidine tract binding protein 1	Multiple_Complex	13.2	13.32	12.88	13.31	13.12	8.58	8.97	8.94
TC0400003275.mm.1	5.96	9.92	-15.59	1.23e-13	4.62e-11	Elavl4	ELAV (embryonic lethal, abnormal vision, Drosophila)-like 4 (Hu antigen D)	Multiple_Complex	10.23	9.62	9.81	10.08	9.9	5.95	6.2	5.96
TC0300000871.mm.1	5.1	8.19	-8.52	1.37e-07	3.63e-06	Celf3	CUGBP, Elav-like family member 3; CUGBP, Elav-like family member 3 (Celf3), mRNA.	Multiple_Complex	8.2	7.65	8.17	9.1	8.36	5.34	5.1	5.05
TC0700000276.mm.1	5.85	8.01	-4.46	3.83e-06	6.31e-05	Nova2	neuro-oncological ventral antigen 2	Multiple_Complex	7.63	7.54	8.01	7.98	8.05	5.53	5.8	6.44
TC0400003613.mm.1	8.42	10.52	-4.29	5.1e-10	3.33e-08	Khdrbs1	KH domain containing, RNA binding, signal transduction associated 1	Multiple_Complex	10.53	10.6	10.47	10.51	10.33	8.22	8.43	8.59
TC0400003043.mm.1	5.57	7.6	-4.1	8.48e-08	2.41e-06	Elavl2; Mir6402	ELAV (embryonic lethal, abnormal vision, Drosophila)-like 2 (Hu antigen B); microRNA 6402	Multiple_Complex	7.65	7.56	6.94	7.44	7.85	5.65	5.55	5.57
TC1500000503.mm.1	6.3	8.3	-4.01	8.23e-07	1.67e-05	Khdrbs3	KH domain containing, RNA binding, signal transduction associated 3	Coding	8.28	8.88	8.03	8.06	8.49	5.95	6.56	6.33
TC1500001102.mm.1	11.86	13.64	-3.43	6.07e-11	5.68e-09	Pcbp2	poly(rC) binding protein 2	Multiple_Complex	13.75	13.63	13.59	13.74	13.63	11.81	11.99	11.86
TC0500003117.mm.1	5.21	6.9	-3.22	1.03e-08	4.06e-07	Srrm4	serine/arginine repetitive matrix 4	Multiple_Complex	6.81	6.64	6.88	7.28	7.04	5.22	5.12	5.26
TC1500001799.mm.1	6.74	8.33	-3	4.49e-05	0.0005	Rbfox2	RNA binding protein, fox-1 homolog (C. elegans) 2; RNA binding protein, fox-1 homolog (C. elegans) 2 (Rbfox2), transcript variant 6, mRNA.	Coding	8.38	7.93	7.46	8.52	8.34	6.74	6.74	6.76
TC0500001260.mm.1	8.39	9.91	-2.87	3.7e-07	8.5e-06	Msi1	musashi RNA-binding protein 1; Synthetic construct Mus musculus clone IMAGE:100014969, MGC:180325 Musashi homolog 1(Drosophila) (Msi1) mRNA, encodes complete protein.	Multiple_Complex	9.82	9.99	9.84	9.95	9.93	8.38	8.75	8.41
TC0800001635.mm.1	8.63	10.07	-2.72	4.8e-06	7.69e-05	Elavl1	ELAV (embryonic lethal, abnormal vision)-like 1 (Hu antigen R)	Multiple_Complex	10.13	9.92	9.38	10.21	10.05	8.66	8.6	8.11
TC0200001362.mm.1	9.38	10.57	-2.29	0.0011	0.0085	Celf1	CUGBP, Elav-like family member 1	Multiple_Complex	10.59	10.25	10.94	11.05	9.97	9.41	9.73	8.95
TC0400002757.mm.1	8.41	9.61	-2.29	0.0014	0.0101	Ptbp3	polypyrimidine tract binding protein 3	Multiple_Complex	9.59	9.54	8.78	10.08	9.69	8.23	8.67	8.39
TC1000002408.mm.1	6.07	7.24	-2.25	7.35e-06	0.0001	Pcbp3	poly(rC) binding protein 3	Multiple_Complex	7.26	6.86	7.47	7.14	7.24	6.34	5.96	6.06
TC0200002894.mm.1	7.8	8.66	-1.81	0.0001	0.0012	Celf2	CUGBP, Elav-like family member 2	Multiple_Complex	8.69	8.26	8.59	8.64	8.72	7.59	7.81	7.8
TC0600002639.mm.1	5.37	6.08	-1.64	0.0003	0.0028	Pcbp1	poly(rC) binding protein 1	Coding	6.1	6.05	6.37	6.09	5.91	5.35	5.27	5.54
TC0900001892.mm.1	10.41	9.84	1.48	0.0062	0.0365	Elavl3	ELAV (embryonic lethal, abnormal vision, Drosophila)-like 3 (Hu antigen C)	Multiple_Complex	9.73	8.89	9.88	10.18	9.83	10.8	10.44	10.38
TC1400001303.mm.1	12.46	8.91	11.72	1.6e-10	1.25e-08	Mbnl2	muscleblind-like 2	Multiple_Complex	8.87	8.71	8.61	9.25	9.13	12.43	12.48	11.89

### Sheet: TAPvsiNB_DEG
Differentially expressed RSR genes in the s-TAP vs s-iNB transition
#%result_name=Analysis_Conditions_Batch_woLB
#%array_type=MTA-1_0
#%annotation=MTA-1_0.r3.na36.mm10.a1.transcript.csv
#%comparison=iNB vs TAP
ID	iNB Avg (log2)	TAP Avg (log2)	Fold Change	P-val	FDR P-val	Gene Symbol	Description	Group	TAP1_(MTA-1_0).sst-rma-combined-dabg.chp Signal	TAP2_(MTA-1_0).sst-rma-combined-dabg.chp Signal	TAP5_(MTA-1_0).sst-rma-combined-dabg.chp Signal	TAP6_(MTA-1_0).sst-rma-combined-dabg.chp Signal	iNB3_(MTA-1_0).sst-rma-combined-dabg.chp Signal	iNB5_(MTA-1_0).sst-rma-combined-dabg.chp Signal	iNB7_(MTA-1_0).sst-rma-combined-dabg.chp Signal	INB_(MTA-1_0).sst-rma-combined-dabg.chp Signal
TC0300000871.mm.1	11.41	9.07	5.06	5.74e-06	0.0019	Celf3	CUGBP, Elav-like family member 3; CUGBP, Elav-like family member 3 (Celf3), mRNA.	Multiple_Complex	9.29	9	8.75	9.15	11.03	11.5	11.36	12.23
TC1800001088.mm.1	9.83	6.68	8.89	1.97e-07	0.0002	Celf4	CUGBP, Elav-like family member 4	Multiple_Complex	6.69	6.57	6.81	6.03	9.56	9.96	9.68	10.23
TC0900001892.mm.1	12.24	10.32	3.77	2.38e-06	0.0011	Elavl3	ELAV (embryonic lethal, abnormal vision, Drosophila)-like 3 (Hu antigen C)	Multiple_Complex	10.58	10.2	10.12	10.42	12.36	12.18	12.15	12.71
TC0400003275.mm.1	11.59	10.66	1.9	6.18e-05	0.0091	Elavl4	ELAV (embryonic lethal, abnormal vision, Drosophila)-like 4 (Hu antigen D)	Multiple_Complex	10.83	10.52	10.65	10.67	11.51	11.55	11.63	11.66
TC0400003613.mm.1	11.57	10.84	1.65	0.0004	0.0288	Khdrbs1	KH domain containing, RNA binding, signal transduction associated 1	Multiple_Complex	10.82	10.89	11.1	10.81	11.32	11.8	11.53	11.61
TC0500003117.mm.1	9.02	7.95	2.1	2.99e-06	0.0012	Srrm4	serine/arginine repetitive matrix 4	Multiple_Complex	7.83	8.06	7.86	8.04	9.05	9.03	8.96	9.32

### Sheet: iNBvsmNB_DEG
Differentially expressed RSR genes in the s-iNB vs s-mNB transition
#%result_name=Analysis_Conditions_Batch_woLB
#%array_type=MTA-1_0
#%annotation=MTA-1_0.r3.na36.mm10.a1.transcript.csv
#%comparison=iNB vs NB
ID	iNB Avg (log2)	NB Avg (log2)	Fold Change	P-val	FDR P-val	Gene Symbol	Description	Group	iNB3_(MTA-1_0).sst-rma-combined-dabg.chp Signal	iNB5_(MTA-1_0).sst-rma-combined-dabg.chp Signal	iNB7_(MTA-1_0).sst-rma-combined-dabg.chp Signal	INB_(MTA-1_0).sst-rma-combined-dabg.chp Signal	mNB5_(MTA-1_0).sst-rma-combined-dabg.chp Signal	NB3_(MTA-1_0).sst-rma-combined-dabg.chp Signal	NB4_(MTA-1_0).sst-rma-combined-dabg.chp Signal	NB_(MTA-1_0).sst-rma-combined-dabg.chp Signal
TC0300000871.mm.1	11.41	13.16	-3.38	0.0008	0.0179	Celf3	CUGBP, Elav-like family member 3; CUGBP, Elav-like family member 3 (Celf3), mRNA.	Multiple_Complex	11.03	11.5	11.36	12.23	12.2	13.11	13.1	13.33
TC1800001088.mm.1	9.83	12.91	-8.44	3.43e-07	5.79e-05	Celf4	CUGBP, Elav-like family member 4	Multiple_Complex	9.56	9.96	9.68	10.23	12.96	13.13	12.87	12.89
TC1000002543.mm.1	5.34	6.47	-2.19	2.85e-06	0.0003	Celf5	CUGBP, Elav-like family member 5	Multiple_Complex	5.57	5.39	5.25	5.28	6.42	6.52	6.46	7.03
TC0900001892.mm.1	12.24	13.46	-2.34	0.0009	0.0193	Elavl3	ELAV (embryonic lethal, abnormal vision, Drosophila)-like 3 (Hu antigen C)	Multiple_Complex	12.36	12.18	12.15	12.71	13.24	13.66	13.27	13.69
TC1500000503.mm.1	9.04	11.5	-5.52	4.71e-08	1.37e-05	Khdrbs3	KH domain containing, RNA binding, signal transduction associated 3	Coding	8.9	9.25	9.17	8.83	11.78	11.65	11.37	11.19
TC0500001260.mm.1	10.11	9.36	1.67	0.0002	0.0071	Msi1	musashi RNA-binding protein 1; Synthetic construct Mus musculus clone IMAGE:100014969, MGC:180325 Musashi homolog 1(Drosophila) (Msi1) mRNA, encodes complete protein.	Multiple_Complex	9.92	10.1	10.12	10.28	9.38	9.34	9.46	9.19
TC1100003496.mm.1	13.63	12.94	1.61	4.17e-05	0.002	Msi2	musashi RNA-binding protein 2	Multiple_Complex	13.61	13.64	13.52	13.81	13.05	12.94	12.86	12.94
TC1200001692.mm.1	8.48	6.69	3.46	3.23e-07	5.59e-05	Nova1	neuro-oncological ventral antigen 1	Multiple_Complex	8.32	8.69	8.6	8.34	6.81	6.55	6.89	6.53
TC1500001102.mm.1	14.08	13.56	1.43	0.0004	0.0105	Pcbp2	poly(rC) binding protein 2	Multiple_Complex	14.09	14.17	14.08	14.02	13.74	13.51	13.52	13.61
TC1000002408.mm.1	7.47	7.98	-1.42	0.0015	0.027	Pcbp3	poly(rC) binding protein 3	Multiple_Complex	7.5	7.54	7.39	7.45	7.85	8.04	7.92	8.27
TC1000000820.mm.1	13.25	11.12	4.38	1.37e-09	1.21e-06	Ptbp1	polypyrimidine tract binding protein 1	Multiple_Complex	12.9	13.2	13.37	13.27	10.86	11.07	11.15	11.2
TC1500001799.mm.1	10.01	11.72	-3.29	1.06e-05	0.0007	Rbfox2	RNA binding protein, fox-1 homolog (C. elegans) 2; RNA binding protein, fox-1 homolog (C. elegans) 2 (Rbfox2), transcript variant 6, mRNA.	Coding	9.68	10.09	9.93	10.32	11.67	11.77	11.74	11.48
TC1100004164.mm.1	5.58	4.88	1.63	0.0002	0.0062	Rbfox3	RNA binding protein, fox-1 homolog (C. elegans) 3	Multiple_Complex	5.39	5.66	5.76	5.51	4.81	4.95	5.01	4.75
TC0500003117.mm.1	9.02	10.28	-2.39	1.75e-06	0.0002	Srrm4	serine/arginine repetitive matrix 4	Multiple_Complex	9.05	9.03	8.96	9.32	10.2	10.15	10.33	10.49
