## Supplementary material for "Switching of RNA splicing regulators in immature neuroblasts: a key step in adult neurogenesis": supp_data5

### Sheet: Astro_Bcells
Number of cells in our scRNAseq analysis expressing Astrocyte or B_cell markers according to their transcriptomic signatures described by Cebrian et al. 2021
Clusters	13	4
Astrocytes	354	576
B_Cells	131	540
